# Involvement of ArlI, ArlJ, and CirA in Archaeal Type-IV Pilin-Mediated Motility Regulation

**DOI:** 10.1101/2024.03.04.583388

**Authors:** Priyanka Chatterjee, Marco A. Garcia, Jacob A. Cote, Kun Yun, Georgio P. Legerme, Rumi Habib, Manuela Tripepi, Criston Young, Daniel Kulp, Mike Dyall-Smith, Mecky Pohlschroder

## Abstract

Many prokaryotes use swimming motility to move toward favorable conditions and escape adverse surroundings. Regulatory mechanisms governing bacterial flagella-driven motility are well-established, however, little is yet known about the regulation underlying swimming motility propelled by the archaeal cell surface structure, the archaella. Previous research showed that deletion of the adhesion pilins (PilA1-6), subunits of the type IV pili cell surface structure, renders the model archaeon *Haloferax volcanii* non-motile. In this study, we used EMS mutagenesis and a motility assay to identify motile suppressors of the Δ*pilA*[*1-6*] strain. Of the eight suppressors identified, six contain missense mutations in archaella biosynthesis genes, *arlI* and *arlJ*. Overexpression of these *arlI* and *arlJ* mutant constructs in the respective multi-deletion strains Δ*pilA*[*1-6*]Δ*arlI* and Δ*pilA*[*1-6*]Δ*arlJ* confirmed their role in suppressing the Δ*pilA*[*1-6*] motility defect. Additionally, three suppressors harbor co-occurring disruptive missense and nonsense mutations in *cirA*, a gene encoding a proposed regulatory protein. A deletion of *cirA* resulted in hypermotility, while *cirA* overexpression in wild-type cells led to decreased motility. Moreover, qRT-PCR analysis revealed that in wild-type cells, higher expression levels of *arlI*, *arlJ*, and the archaellin gene *arlA1* were observed in motile early-log phase rod-shaped cells compared to non-motile mid-log phase disk-shaped cells. Conversely, Δ*cirA* cells, which form rods during both early and mid-log phases, exhibited similar expression levels of *arl* genes in both growth phases. Our findings contribute to a deeper understanding of the mechanisms governing archaeal motility, highlighting the involvement of ArlI, ArlJ, and CirA in pilin-mediated motility regulation.

**Importance:** Archaea are close relatives of eukaryotes and play crucial ecological roles. Certain behaviors, such as swimming motility, are thought to be important for archaeal environmental adaptation. Archaella, the archaeal motility appendages, are evolutionarily distinct from bacterial flagella, and the regulatory mechanisms driving archaeal motility are largely unknown. Previous research has linked the loss of type IV pili subunits to archaeal motility suppression. This study reveals three *Haloferax volcanii* proteins involved in pilin-mediated motility regulation, offering a deeper understanding of motility regulation in this understudied domain while also paving the way for uncovering novel mechanisms that govern archaeal motility. Understanding archaeal cellular processes will help elucidate the ecological roles of archaea as well as the evolution of these processes across domains.
