## Supplemental Tables for "Involvement of ArlI, ArlJ, and CirA in Archaeal Type-IV Pilin-Mediated Motility Regulation"

### Sheet: Table S1
Strain	Chromosome	Locus Tag	Gene	Type	Nucleotide Mutation	Amino Acid Mutation	Feature Type
KY-1	main	HVO_A0429	ureX	snp	1251G>A	Pro417Pro	CDS
	main	HVO_0865		snp	224C>T	Thr75Met	CDS
	main	HVO_1151		snp	pseudogene fragment of transposase		pseudo		Note: for mutations within genes, nucleotide numbering is relative to the transcriptional start site of that gene. Intergenic mutations are numbered by their nucleotide position on the respective chromosome.
	main	HVO_1212	cirA	snp	55G>A	Gly19Ser	CDS
	main	HVO_1217	arlI	snp	992C>T	Ala331Val	CDS
	main	HVO_1218	arlJ	snp	1073A>T	Tyr358Phe	CDS
	main	HVO_1710		snp	1242C>T	Asp414Asp	CDS
	main			deletion	provirus 2 deleted
KY-2	main	HVO_1151		snp	pseudogene fragment of transposase		pseudo
	main	HVO_1710		snp	1242C>T	Asp414Asp	CDS
	main	HVO_2961	lpdA	snp	810C>T	Asp270Asp	CDS
	main			deletion	provirus 2 deleted
KY-3	main	HVO_0327	ribB	snp	30C>T	Asp10Asp	CDS
	main	HVO_1013	ctaB	snp	21G>A	Ser7Ser	CDS
	main	HVO_1151		snp	pseudogene fragment of transposase		pseudo
	main	HVO_1160	pilB4	snp	481G>A	Asp161Asn	CDS
	main	HVO_1196	livF2	snp	435C>T	Leu145Leu	CDS
	main	between HVO_1208 and HVO_1209		snp	genomic position 1732451C>T		intergenic
	main	HVO_1218	arlJ	snp	1091C>T	Ala364Val	CDS
	main	HVO_1710		snp	1242C>T	Asp414Asp	CDS
	main	HVO_1917	acs6	snp	1607C>T	Ser536Leu	CDS
	main	HVO_2000		snp	65C>T	Pro22Leu	CDS
	main	HVO_2047		snp	690G>A	Met230Ile	CDS
	main	between HVO_2448 and HVO_2447		snp	genomic position 2949563C>T		intergenic
	main	between HVO_2507 and HVO_2508	between trh7 and carA	snp	genomic position 3006551C>T		intergenic
	main	deletion from HVO_A0128 to HVO_A0014		deletion
	main			deletion	provirus 2 deleted
KY-4	pHV3	HVO_RS00845		snp	214G>A	Asp72Asn	(CDS)
	main	HVO_1013	ctaB	snp	21G>A	Ser7Ser	CDS
	main	HVO_1151		snp	pseudogene fragment of transposase		pseudo
	main	near start of HVO_1209		snp	genomic position 1732451C>T		intergenic
	main	HVO_1218	arlJ	snp	1091C>T	Ala364Val	CDS
	main	HVO_1601	ssuB	snp	370G>A	Gly124Arg	CDS
	main	HVO_1710		snp	1242C>T	Asp414Asp	CDS
	main	HVO_2710		snp	54C>T	Gly18Gly	CDS
	main	HVO_2961	lpdA	snp	810C>T	Asp270Asp	CDS
	main	HVO_2999	metY1	snp	951C>T	Gly317Gly	CDS
	main			deletion	provirus 2 deleted
KY-5	pHV3	HVO_RS00280		snp	185C>T	Ala62Val	CDS
	pHV3	HVO_RS00570		snp	373G>A	Asp125Asn	CDS
	pHV3	HVO_RS00680		snp	780G>A	Gly260Gly	CDS
	pHV3	HVO_RS01560		snp	213C>T	Asp71Asp	CDS
	pHV3	HVO_RS01610		snp	1057C>T	Leu353Phe	CDS
	pHV3	HVO_RS01825		snp	979C>T	Leu327Phe	CDS
	pHV3	between HVO_B0382 and HVO_B0001		snp	genomic position 437712G>A		intergenic
	main	HVO_0077	hemX	snp	52G>A	Ala18Thr	CDS
	main	HVO_A0527	arcR12	snp	135C>T	Val45Val	CDS
	main	HVO_A0523		snp	1139G>A	Arg380Gln	CDS
	main	HVO_A0489	nifV	snp	756C>T	Pro252Pro	CDS
	main	HVO_A0467		snp	204G>A	Gln68Gln	CDS
	main	HVO_0492	boa1	snp	172G>A	Asp58Asn	CDS
	main	HVO_1151		snp	pseudogene fragment of transposase		pseudo
	main	HVO_1218	arlJ	snp	1091C>T	Ala364Val	CDS
	main	HVO_1590	dnaK	snp	56C>T	Ala19Val	CDS
	main	HVO_1710		snp	1242C>T	Asp414Asp	CDS
	main	HVO_1725	orc5	snp	377C>T	Pro126Leu	CDS
	main	HVO_2700	cdc48b	snp	2138C>T	Ala713Val	CDS
	main	HVO_2815	hbd1	snp	1961G>A	Arg654His	CDS
	main	HVO_2889		snp	2124G>A	Glu708Glu	CDS
	main	HVO_2900		snp	293C>T	Thr98Ile	CDS
	pHV1	HVO_RS19420		snp	2414C>T	Ala805Val	CDS
	main			deletion	provirus 2 deleted
KY-6	main			snp	genomic position 530183G>A		intergenic
	main			snp	genomic position 530409G>A		intergenic
	main			snp	pseudogene		pseudo
	main	HVO_0285		snp	609G>A	Lys203Lys	CDS
	main	HVO_1136		snp	469G>A	Val157Ile	CDS
	main	HVO_1151		snp	pseudogene fragment of transposase		pseudo
	main	HVO_1484	hemAT1	snp	823G>A	Glu275Lys	CDS
	main	HVO_1710		snp	1242C>T	Asp414Asp	CDS
	main	HVO_1711		snp	42G>A	Arg14Arg	CDS
	main	HVO_1769	dppF3	snp	446C>T	Ala149Val	CDS
	main	HVO_2674	mntA	snp	1224C>T	Leu408Leu	CDS
	main	HVO_2769		snp	66C>T	Phe22Phe	CDS
	main	HVO_2805		snp	130G>A	Gly44Ser	CDS
	main	HVO_2886		snp	9C>T	Asn3Asn	CDS
	pHV1	between HVO_C0077 and HVO_C0078		snp	genomic position 79054C>T		intergenic
	main	HVO_1700		deletion	46 bp deletion within HVO_1700 CDS		CDS
	main			deletion	provirus 2 deleted
KY-7	pVH3	HVO_RS19670		snp	133C>T	His45Tyr	CDS
	main	HVO_A0013		snp	535G>A	Gly179Ser	CDS
	main	HVO_A0609	znuB2	snp	759C>T	Tyr253Tyr	CDS
	main	HVO_0865		snp	224C>T	Thr75Met	CDS
	main	HVO_1151		snp	pseudogene fragment of transposase		pseudo
	main	HVO_1212	cirA	snp	596G>A	Trp199*	CDS
	main	HVO_1217	arlI	snp	1066G>C	Asp356His	CDS
	main	HVO_1438		snp	60C>T	Val20Val	CDS
	main	HVO_1479		snp	1479G>A	Ser493Ser	CDS
	main	HVO_1489		snp	145G>A	Ala49Thr	CDS
	main	HVO_1710		snp	1242C>T	Asp414Asp	CDS
	main			snp	pseudogene		pseudo
	main	HVO_1843		snp	66C>T	Leu22Leu	CDS
	main	HVO_2565		snp	475C>T	Arg159Trp	CDS
	main	HVO_2824		snp	333C>T	Pro111Pro	CDS
	main	HVO_2875		snp	224C>T	Ala75Val	CDS
	main			deletion	provirus 2 deleted
KY-8	pHV3	HVO_RS00150		snp	736C>T	Arg246*	CDS
	pHV3	HVO_RS00285	cbiG	snp	783G>A	Glu261Glu	CDS
	pHV3	HVO_RS00420		snp	727C>T	Leu243Phe	CDS
	pHV3	HVO_RS00810		snp	334G>A	Val112Ile	CDS
	pHV3	between HVO_B0196 and HVO_B0197		snp	genomic position 226669C>T		intergenic
	pHV3	HVO_RS01025		snp	545G>A	Ser182Asn	CDS
	pHV3	between HVO_B0208 and HVO_B0209		snp	genomic position 243586T>C		intergenic
	pHV3	HVO_RS01205	(yqeC)	snp	372C>T	His124His	(CDS)
	pHV3	HVO_RS01285		snp	913C>T	Arg305Trp	CDS
	main	HVO_0220	mcm	snp	1474G>A	Ala492Thr	CDS
	main	HVO_0236		snp	414C>T	Ala138Ala	CDS
	main	HVO_A0148	tsgD4	snp	768C>T	Tyr256Tyr	CDS
	main	may affect promoter of HVO_A0137		snp	genomic position 398844C>T		intergenic
	main	HVO_A0286		snp	432C>T	Val144Val	CDS
	main			snp	genomic position 954936C>T		intergenic
	main	HVO_0543		snp	199G>A	Ala67Thr	CDS
	main	HVO_0552	mutS1b	snp	2114G>A	Trp705*	CDS
	main	HVO_0578		snp	200T>C	Phe67Ser	CDS
	main	between HVO_0654 and HVO_0655		snp	genomic position 1218348A>G		intergenic
	main	HVO_0865		snp	224C>T	Thr75Met	CDS
	main	HVO_0971	hel308b	snp	1265A>G	His422Arg	CDS
	main	HVO_1151		snp	pseudogene fragment of transposase		pseudo
	main	HVO_1212	cirA	snp	98G>A	Gly33Glu	CDS
	main	HVO_1217	arlI	snp	992C>T	Ala331Val	CDS
	main	HVO_1327	cdc48c	snp	2154C>T	Arg718Arg	CDS
	main	HVO_1337	rpap1	snp	1832G>A	Arg611Gln	CDS
	main	HVO_1616		snp	37G>A	Glu13Lys	CDS
	main	HVO_1710		snp	1242C>T	Asp414Asp	CDS
	main	HVO_1739		snp	55C>T	His19Tyr	CDS
	main	HVO_1939	mutLa	snp	431G>A	Arg144Gln	CDS
	main	between HVO_1972 and HVO_1973		snp	genomic position 2453081T>C		intergenic
	main	HVO_2001	tgtA1	snp	1327G>A	Asp443Asn	CDS
	main	HVO_2649		snp	98G>A	Gly33Glu	CDS
	main	HVO_3069		snp	genomic position 3269123C>T		tRNA
	pVH1	HVO_RS19460		snp	94C>T	Leu32Phe	CDS
	main			deletion	provirus 2 deleted

### Sheet: Table S2
Plasmid Name	Relevant characteristics	Reference or Source
pTA131	Ampr, pBluescript II with BamHI-XbaI fragments from pGB70 harboring pfdx-pyrE2	47
pTA963	Ampr, pyrE2 and hdrB markers, Trp-inducible (p.tna) promoter	33
pPC1	pTA131 carrying fragment with ~1500 nucleotides of fused upstream and downstream regions of arlI	This study
pMG3	pTA131 carrying fragment with ~1500 nucleotides of fused upstream and downstream regions of arlJ	This study
pPC10	pTA963 carrying arlI with 6x His-tag	This study
pPC11	pTA963 carrying arlI with mutation encoding for ArlIA331V with 6x His-tag	This study
pPC12	pTA963 carrying arlI with mutation encoding for ArlID356H with 6x His-tag	This study
pPC13	pTA963 carrying arlJ with 6x His-tag	This study
pPC14	pTA963 carrying arlJ with mutation encoding for ArlJY358F with 6x His-tag	This study
pPC15	pTA963 carrying arlJ with mutation encoding for ArlJA364V with 6x His-tag	This study
pPC22	pTA131 carrying fragment with ~1500 nucleotides of fused upstream and downstream regions of cirA	This study
pMG4	pTA963 carrying cirA with 6x His-tag	This study

### Sheet: Table S3
Strain	Genotype	Reference or Source
Hfx. volcanii strains
H53 (wild type)	∆pyrE2∆trpA	47
H98	∆pyrE2∆hdrB	47		Note: * full genotype of indicated strains can be found in Supplemental Table 1
RE-43	H53∆pilA[1-6]	27
KY-1*	RE-43; CirA Gly19Ser (55G>A); ArlI Ala331Val (992C>T); ArlJ Tyr359Phe (1073A>T)	This study
KY-3*	RE-43; ArlJ Ala364Val (1091C>T)	This study
KY-4*	RE-43; ArlJ Ala364Val (1091C>T)	This study
KY-5*	RE-43; ArlJ Ala364Val (1091C>T)	This study
KY-7*	RE-43; CirA Trp199Stop (596G>A); ArlI Asp356His (1066G>C)	This study
KY-8*	RE-43; CirA Gly33Glu (98G>A); ArlI Ala331Val (992C>T)	This study
PC-20	H98∆arlI + pTA963	This study
PC-51	H98∆arlI+ pTA963 + WT ArlI	This study
PC-52	H98∆arlI + pTA963 + ArlI Ala331Val (992C>T)	This study
PC-53	H98∆arlI + pTA963 + ArlI Asp356His (1066G>C)	This study
PC-36	RE-43∆arlI + pTA963	This study
PC-38	RE-43∆arlI + pTA963 + WT ArlI	This study
PC-37	RE-43∆arlI + pTA963 + ArlI Ala331Val (992C>T)	This study
PC-39	RE-43∆arlI + pTA963 + ArlI Asp356His (1066G>C)	This study
MG-52	H53∆arlJ + pTA963	This study
MG-53	H53∆arlJ + pTA963 + WT ArlJ	This study
MG-54	H53∆arlJ + pTA963 + ArlJ Tyr359Phe (1073A>T)	This study
MG-55	H53∆arlJ + pTA963 + ArlJ Ala364Val (1091C>T)	This study
PC-54	RE-43∆arlJ + pTA963	This study
PC-45	RE-43∆arlJ + pTA963 + WT ArlJ	This study
PC-46	RE-43∆arlJ + pTA963 + ArlJ Tyr359Phe (1073A>T)	This study
PC-47	RE-43∆arlJ + pTA963 + ArlJ Ala364Val (1091C>T)	This study
HS-40	H53 + pTA963	25
CY-3	H53 + pTA963 + WT CirA	This study
PC-56	H53∆cirA + pTA963	This study
PC-55	H53∆cirA + pTA963 + WT CirA	This study
E. coli strains
DH5ɑ	F– ф80∆lacZ∆M15 (lacZYA-argF)U169 recA1 endA1 hsdR17(rκ– mκ–) phoA supE44 thi-1 gyrA96 relA1	Invitrogen
DL739	MC4100 recA dam-13::Tn9	39

### Sheet: Table S4
Primer Name	Sequence (5'-3')	Target
FW-updown 1217KO	aggagcgtggcgtagcgagatggcagggga	deletion of arlI
RVup-down1217KO	tcccctgccatctcgctacgccacgctcct	deletion of arlI
Fw.BamHI.1217ko	aagctaggatccggaactcggcggcgg	deletion of arlI
RV.XBAI.1217KO	gaaccttctagaggggagcacgatggc	deletion of arlI
MG_Fw_updown_KO_HVO_1218	cgagggtgtaacgagctgacgacggaccac	deletion of arlJ
MG_FW_BamHI_KO_HVO_1218	aagctaggatccggcgtcgggcaagac	deletion of arlJ
MG_RV_Updown_KO_HVO_1218	gtggtccgtcgtcagctcgttacaccctcg	deletion of arlJ
MG_RV_XbaI_KO_HVO_1218	cgcaaccttctagacaccagtcgcgtttc	deletion of arlJ
AD_M13_Fwd	tgtaaaacgacggccagt	sequencing for pTA131
AD_M13_Rvr	gggaaacgcctggtatct	sequencing for pTA131
PC1-flaI-NdeI-Fw	tatattcatatgatggcgaccgaacacggctccgcc	gene insertion of arlI
PC1-ArlI-EcoRI-His-good-Rv	tatattgaattctcagtgatggtgatggtgatgcaccctcgccat	gene insertion of arlI, 6x His-Tag
PC4-arlJ-NdeI-Fw	tatattcatatgatggcaggggaacagagcacgtcg	gene insertion of arlJ
PC2-ArlJ-EcoRI-His-good-Rv	tatattgaattctcagtgatggtgatggtgatgtacactaatcagc	gene insertion of arlJ, 6x His-Tag
pTA963-seq-Fw	ccgcctgccgattacttcac	sequencing for pTA963
pTA963-seq-Rv	gccgctctagaactagtgga	sequencing for pTA963
RR1_Upfwd_1212	atcggtctagagaggccgaacgcgcc	deletion of cirA
PC_dCirA_DwnRv_Hind	tgctaagcttccggttccgacgcggtggac	deletion of cirA
RR3_DSfwd_1212	aacacccgtttcaacacaacccgggtcggtcctgaagg	deletion of cirA
RR4_DsRvr_1212	tgctctcgagccggttccgacgcg	deletion of cirA
CY1_CirA_Fwd_1212	tatatacatatgatgacagaactagtcaagaccggt	gene insertion of cirA
CY2_CirA_Rvr_1212	tatatagaattcttagtgatggtgatggtgatgcgggccgccctcg	gene insertion of cirA, 6x His-Tag
FOR.Hv-16S	ccaaactaccctacagagaacg	qRT-PCR for 16S rRNA
REV.Hv-16S	accccaccgtctacctaatc	qRT-PCR for 16S rRNA
FOR.Hv-ArlI	atcttccagattacgaagtggg	qRT-PCR for arlI
REV.Hv-ArlI	ggaatgaacgagaggatggc	qRT-PCR for arlI
FOR.Hv-ArlJ	tgaagacgctcaagacgaag	qRT-PCR for arlJ
REV.Hv-ArlJ	tctggacgaggtaggagttc	qRT-PCR for arlJ
FOR.Hv-ArlA1	gaaccctcacctacaacgac	qRT-PCR for arlA1
REV.Hv-ArlA1	gactgctcgttgagaacctc	qRT-PCR for arlA1
